# The trajectory of cortical GABA levels across the lifespan: An individual participant data meta-analysis of edited MRS studies

**DOI:** 10.1101/2020.07.23.218792

**Authors:** Eric C. Porges, Greg Jensen, Brent Foster, Richard A. E. Edden, Nicolaas A. J. Puts

## Abstract

GABA is the principal inhibitory neurotransmitter in the human brain and can be measured with Magnetic Resonance Spectroscopy (MRS). Conflicting accounts report decreases and increases in cortical GABA levels across the lifespan. This incompatibility may be an artifact of the size and age-range of the samples utilized in these studies. No single study to date has included the entire lifespan. In this study, 8 suitable datasets were integrated to generate a model of the trajectory of GABA across the lifespan. Data were fit using both a log-normal curve and a nonparametric spline as regression models using a multi-level Bayesian model utilizing the Stan language. Integrated data show the lifespan trajectory of GABA involves an early period of rapid increase, followed by a period of stability during early adulthood, with a gradual decrease during adulthood and aging that is described well by both spline and log-normal models. The information gained will provide a general framework to inform expectations of future studies based on the age of the population being studied.
