## Supplementary material for "The trajectory of cortical GABA levels across the lifespan: An individual participant data meta-analysis of edited MRS studies": Data & Analysis: Auf_f_fs.csv

21.07218282	1.797357130	0.478305817
22.99453942	1.485649352	0.219968270
23.13758177	2.240915098	0.845918322
22.99441051	1.909278293	0.571063972
25.77764618	2.125602467	0.750349381
24.99379187	1.452798428	0.192742042
25.96233043	1.867526553	0.536460915
28.05950713	1.778143964	0.462382306
30.25786772	1.868270369	0.537077376
30.9469118	1.564277849	0.285134090
33.00108255	1.893182149	0.557723791
35.04263307	1.810092125	0.488860341
36.02387849	1.542462064	0.267053578
38.89538603	1.706626915	0.403110320
39.268725	2.394537080	0.973237332
40.07492303	1.914991937	0.575799333
41.08397028	2.426828676	1.000000000
41.08873282	2.171080390	0.788040629
42.11196515	1.861377899	0.531365026
43.05361571	1.507367474	0.237967842
44.01706526	2.195375987	0.808176363
44.89604885	1.691631565	0.390682456
45.01148588	1.220237600	0.000000000
46.77683732	1.834818935	0.509353456
48.12429942	1.822948309	0.499515305
48.99666596	2.159589279	0.778517012
49.06165135	1.465000809	0.202855146
51.08619668	1.772387569	0.457611514
52.8101147	1.835863659	0.510219304
22.03267461	1.627585907	0.337602619
21.95431746	1.835364546	0.509805649
22.99766057	1.807839584	0.486993477
23.9629045	1.974240492	0.624903422
23.9576162	2.258222260	0.860262172
24.96397345	2.216838080	0.825963742
27.91126618	1.947218563	0.602508155
32.00795825	1.954854354	0.608836555
44.97255082	1.756233504	0.444223329
43.03677465	1.707413456	0.403762191
39.00889499	2.004551486	0.650024604
41.01438644	2.309660662	0.902893353
43.96026035	2.116231376	0.742582797
49.96767365	1.518137422	0.246893772
22.96544708	1.537704136	0.263110297
