## Supplementary material for "The trajectory of cortical GABA levels across the lifespan: An individual participant data meta-analysis of edited MRS studies": Data & Analysis: Gao_f_fs.csv

19.91246778	0.366858259	0.970813591
24.01509214	0.304681829	0.688457873
23.87521186	0.283367762	0.591666393
23.87868004	0.263353476	0.500777481
24.87460789	0.318103155	0.749406824
24.95427151	0.296522975	0.651406871
25.92902298	0.306903583	0.698547307
25.95777238	0.279085532	0.572219923
25.88685362	0.274075948	0.549470391
26.88859345	0.326351353	0.786863556
26.92006471	0.293473023	0.637556423
28.03174192	0.324380396	0.777913042
28.89454095	0.303890154	0.684862717
30.8838728	0.293305796	0.636797012
29.91225254	0.243284713	0.409641178
30.89096551	0.302153728	0.676977257
30.96026611	0.289569827	0.619831222
31.9887186	0.266982361	0.517256980
31.85268086	0.302033482	0.676431195
32.96551214	0.270187622	0.531812717
34.85575342	0.299788978	0.666238449
34.86375124	0.253634888	0.456643411
34.96149431	0.268115752	0.522403938
35.99668875	0.281533686	0.583337484
36.86505429	0.304006042	0.685388988
36.89926196	0.272307255	0.541438399
36.90060591	0.282103154	0.585923553
38.95344308	0.262871820	0.498590184
38.94746763	0.271812104	0.539189818
39.96804778	0.289293837	0.618577896
40.95944936	0.274938932	0.553389375
40.95909133	0.284195338	0.595424583
42.89274407	0.317885526	0.748418526
42.95640898	0.261188374	0.490945316
43.88815993	0.373285282	1.000000000
43.90450547	0.278957860	0.571640138
45.01306989	0.258497917	0.478727408
44.91504463	0.247083582	0.426892609
45.91415464	0.281164987	0.581663147
47.93021496	0.246374400	0.423672070
47.93176937	0.237404129	0.382936259
47.94158923	0.180735356	0.125591923
47.9316404	0.268070998	0.522200701
48.94225371	0.205846230	0.239625470
48.96879462	0.267837882	0.521142074
51.01083096	0.267878568	0.521326837
52.92314101	0.267654203	0.520307950
52.9465916	0.296594687	0.651732529
52.95858833	0.227363552	0.337339972
52.97531849	0.253949895	0.458073922
53.94690451	0.323734369	0.774979303
53.99898384	0.258812708	0.480156937
55.95661333	0.325597201	0.783438799
55.97208167	0.229141771	0.345415224
56.01688931	0.220564343	0.306463392
57.94618655	0.241986144	0.403744114
57.03253057	0.232034273	0.358550659
57.00714441	0.220015856	0.303972602
57.99082677	0.186047996	0.149717693
57.99325514	0.172034274	0.086078553
58.00694489	0.248674614	0.434117806
59.98600246	0.271779138	0.539040113
60.05536152	0.213685709	0.275226126
60.95010248	0.250707141	0.443347921
60.96977841	0.221452641	0.310497332
61.99768495	0.262252332	0.495776964
62.01080371	0.252143469	0.449870577
62.92876557	0.274650091	0.552077690
63.02161884	0.153079258	0.000000000
63.06254189	0.238268705	0.386862473
64.01501653	0.212935224	0.271818023
64.00847628	0.257868233	0.475867885
65.03375312	0.206542560	0.242787645
65.96163684	0.171791752	0.084977212
67.05524775	0.212515351	0.269911295
67.96092616	0.233783846	0.366495823
67.96785514	0.193797814	0.184911181
67.97072994	0.177207864	0.109572870
68.01600603	0.215705809	0.284399808
69.96806894	0.250454892	0.442202408
69.97880027	0.188526170	0.160971582
76.00032076	0.238007580	0.385676652
36.86885016	0.288737882	0.616053192
34.96520281	0.274369447	0.550803229
25.90894347	0.286532730	0.606039152
27.89923348	0.300900841	0.671287644
25.94712696	0.316182183	0.740683302
25.90318287	0.319776238	0.757004631
24.91134632	0.293499628	0.637677242
47.96202929	0.271849992	0.539361875
48.95826414	0.272744735	0.543425084
47.96350837	0.263314497	0.500600469
51.94766929	0.271385835	0.537254044
52.90256788	0.260825207	0.489296101
47.93404364	0.183350546	0.137468029
30.88778232	0.304483543	0.687557417
