## Supplementary material for "The trajectory of cortical GABA levels across the lifespan: An individual participant data meta-analysis of edited MRS studies": Data & Analysis: Ghis_f_fs.csv

13.52968689	1.273581236	0.332582065
14.67976786	1.367936846	0.464430245
14.1351203	1.545118797	0.712016137
14.51317757	1.463335624	0.597736101
14.56107367	1.395442673	0.502865620
15.1354133	1.235415682	0.279251279
15.84667738	1.282972000	0.345704285
16.05535358	1.334123534	0.417181081
16.45912126	1.370285795	0.467712558
17.21420743	1.452439177	0.582509908
17.69339161	1.200704189	0.230747038
17.81648049	1.691488306	0.916546143
17.75423281	1.051582214	0.022370863
21.5182277	1.391807228	0.497785617
20.90723872	1.192959730	0.219925288
21.37331748	1.523729763	0.682128087
21.30978571	1.246374635	0.294564814
23.52463174	1.392475275	0.498719115
22.7708423	1.035572767	0.000000000
22.98094936	1.211367423	0.245647350
22.48477034	1.502700083	0.652742181
23.3785331	1.330316351	0.411861099
24.46023248	1.457470671	0.589540686
25.76531265	1.401509409	0.511342997
27.06197486	1.472653890	0.610757016
25.9811891	1.395553752	0.503020837
26.56106537	1.308999768	0.382074289
26.85199653	1.547454183	0.715279498
28.13755115	1.610637752	0.803569305
27.41134152	1.121361688	0.119877484
28.00083207	1.229006709	0.270295675
29.81106567	1.410835018	0.524374173
30.11477143	1.448637532	0.577197664
34.5525832	1.121405707	0.119938994
37.29543132	1.540400841	0.705423483
38.05053003	1.366391785	0.462271248
41.05651787	1.514304384	0.668957497
41.53731126	1.610141635	0.802876054
41.70638165	1.250533231	0.300375845
43.87483554	1.717073624	0.952297887
45.53120157	1.495509744	0.642694733
45.86537443	1.346700848	0.434756040
48.12429746	1.751211084	1.000000000
48.28592697	1.428656390	0.549276937
50.59860019	1.393665634	0.500382468
53.30719233	1.460509365	0.593786816
16.87089845	1.231832124	0.274243780
25.95770341	1.444187063	0.570978784
26.97047339	1.455462514	0.586734580
21.6091274	1.540825726	0.706017198
27.45098619	1.595134117	0.781905240
41.26803317	1.634377019	0.836741463
27.32981696	1.549514413	0.718158368
15.64282269	1.407213267	0.519313306
16.57565511	1.396730592	0.504665299
