## Supplementary material for "The trajectory of cortical GABA levels across the lifespan: An individual participant data meta-analysis of edited MRS studies": Data & Analysis: Mik_f_fs.csv

17.92625317	0.137296195	0.565601257
17.93189893	0.124107799	0.421511966
18.92667307	0.117891549	0.353596576
18.94302218	0.135535279	0.546362440
18.94389696	0.130399047	0.490246744
18.94525379	0.122432537	0.403208958
19.00000367	0.116059882	0.333584772
18.94531742	0.119477571	0.370924596
19.93806076	0.117966100	0.354411080
19.91859582	0.136126599	0.552822883
19.92512742	0.132444610	0.512595460
19.9228117	0.126010891	0.442304121
19.94228003	0.114479896	0.316322698
19.92576096	0.108694502	0.253114608
19.92454422	0.101200994	0.171244587
19.92526534	0.096966994	0.124986190
20.02845907	0.119821396	0.374681042
19.95941912	0.133377547	0.522788226
20.93122371	0.138719682	0.581153507
20.93176288	0.135554001	0.546566987
20.93790938	0.129992736	0.485807609
20.94296716	0.124397009	0.424671718
20.95293174	0.111262537	0.281171572
20.93746161	0.102094308	0.181004454
20.93953384	0.089927346	0.048074798
20.98275886	0.128091354	0.465034136
20.95143889	0.118240564	0.357409726
20.93890219	0.115334490	0.325659531
20.95735302	0.100477289	0.163337777
20.95416216	0.109500262	0.261917907
20.94341169	0.124061199	0.421002840
20.962443	0.112320220	0.292727245
20.96399318	0.103218455	0.193286277
21.90775634	0.148317897	0.686018420
21.91749046	0.137655519	0.569527037
21.91143146	0.126739720	0.450266913
21.91174821	0.110242369	0.270025767
21.90867879	0.108303955	0.248847703
21.90912323	0.105694480	0.220337988
21.91926867	0.100754370	0.166365015
21.92936878	0.094942384	0.102866395
21.91465666	0.093165610	0.083454322
21.91786542	0.088963183	0.037540874
21.95713559	0.112108606	0.290415264
21.99926125	0.119012418	0.365842585
21.96362338	0.115554834	0.328066890
21.95356852	0.101639483	0.176035281
21.95428351	0.097441452	0.130169862
22.93166508	0.116583556	0.339306151
22.9193308	0.177056420	1.000000000
22.91468666	0.169726336	0.919915461
22.93031006	0.132622800	0.514542268
22.93937238	0.124785887	0.428920389
22.95706523	0.120903598	0.386504597
22.93023009	0.113062012	0.300831663
22.98411711	0.107861656	0.244015383
22.92924403	0.104214027	0.204163358
22.92608322	0.102812236	0.188848147
22.93280481	0.097944712	0.135668209
22.96964546	0.118644571	0.361823688
22.94199833	0.114829842	0.320146019
22.96467196	0.133143557	0.520231778
22.94937	0.122987894	0.409276489
22.95089552	0.114030930	0.311417538
22.9856842	0.109771695	0.264883437
22.96889572	0.108344047	0.249285726
23.96474101	0.116821958	0.341910803
23.90456943	0.128124133	0.465392262
23.92842557	0.113677583	0.307557060
23.90305726	0.107656380	0.241772648
23.94337823	0.122675678	0.405865386
23.95205395	0.101652226	0.176174504
23.94359635	0.096682258	0.121875318
24.02225817	0.110545149	0.273333778
23.99893232	0.117759345	0.352152187
23.98631327	0.129786122	0.483550256
23.93927854	0.105947196	0.223099027
24.2042462	0.123197633	0.411567984
23.93527949	0.102416469	0.184524211
23.95307281	0.097944265	0.135663325
24.87604173	0.116845300	0.342165825
24.95781269	0.136009698	0.551545686
24.91679505	0.130180158	0.487855281
24.91115614	0.124366066	0.424333652
24.93541339	0.120332643	0.380266651
24.93198018	0.113306502	0.303502829
24.91835787	0.109395691	0.260775421
24.92510323	0.104258555	0.204649847
24.9661338	0.101568634	0.175261223
24.93615049	0.097573814	0.131615978
24.98024661	0.107931902	0.244782853
24.98736313	0.133824504	0.527671437
24.93669536	0.131316707	0.500272601
24.95582244	0.119013415	0.365853478
24.97351377	0.115140049	0.323535173
24.95732908	0.110167281	0.269205396
24.95814418	0.105381472	0.216918232
24.95852467	0.103147473	0.192510766
24.94229433	0.098442725	0.141109230
24.94299503	0.094328664	0.096161222
25.88146124	0.117396381	0.348186638
25.92903591	0.150681191	0.711838494
25.92400308	0.145633267	0.656687603
25.92888875	0.136907729	0.561357088
25.92985289	0.131246842	0.499509294
25.92701723	0.127935943	0.463336200
25.93670998	0.125653772	0.438402432
25.93368424	0.121720324	0.395427704
25.92996225	0.110644419	0.274418348
25.93047632	0.107626137	0.241442229
25.94573473	0.104532029	0.207637677
25.93532417	0.099122589	0.148537057
25.92880952	0.095788962	0.112115649
25.9367772	0.119340262	0.369424432
25.93730895	0.124411183	0.424826576
26.94453112	0.121801524	0.396314851
26.94625097	0.111703492	0.285989208
26.94697987	0.107423858	0.239232238
26.94792884	0.101852019	0.178357335
26.95070924	0.085527092	0.000000000
26.95795986	0.118675776	0.362164617
26.94769357	0.103233392	0.193449470
27.00689714	0.112526224	0.294977933
26.97340345	0.109182056	0.258441360
27.91827	0.147803031	0.680393272
27.92968215	0.132694139	0.515321679
27.88879624	0.130568019	0.492092840
27.9276759	0.125670534	0.438585565
27.91712816	0.119909409	0.375642625
27.93675056	0.112816100	0.298144962
27.92306408	0.105017355	0.212940086
27.92531488	0.099155748	0.148899334
27.96527395	0.096708596	0.122163073
27.95831185	0.135004661	0.540565195
27.94489238	0.113796163	0.308852601
28.90984288	0.116665518	0.340201624
28.93366304	0.154121004	0.749420033
28.93143398	0.132610939	0.514412681
28.93288732	0.124077766	0.421183842
28.95192565	0.120413795	0.381153274
28.93390532	0.118100631	0.355880893
28.94121157	0.109800360	0.265196615
28.9255633	0.107199360	0.236779494
28.93920936	0.103176104	0.192823572
28.93700044	0.099927890	0.157335341
29.19852831	0.121288012	0.390704496
28.91073877	0.111023754	0.278562758
28.97965007	0.106415963	0.228220522
29.9334327	0.117516609	0.349500184
29.9130602	0.158793333	0.800467376
29.90625751	0.139269826	0.587164084
29.90393707	0.131270472	0.499767463
29.92229044	0.123509985	0.414980573
29.91143111	0.108893399	0.255287649
29.91510079	0.105644102	0.219787585
29.92017995	0.095782461	0.112044622
29.9707062	0.128465939	0.469126650
29.94203477	0.121162802	0.389336520
29.94744845	0.132698899	0.515373684
30.94205853	0.114914593	0.321071963
30.91907609	0.160703578	0.821337681
30.92294729	0.150948288	0.714756652
30.92347893	0.133189297	0.520731508
30.92425597	0.128626946	0.470885725
30.92539308	0.121950475	0.397942209
30.95476532	0.118248653	0.357498102
30.92396802	0.110357362	0.271282118
30.93541935	0.104903522	0.211696408
30.9319694	0.097975665	0.136006385
30.93369933	0.087818481	0.025034479
30.96621256	0.119223889	0.368153003
30.98444361	0.112181614	0.291212910
30.93437576	0.106151365	0.225329667
31.90825782	0.120900706	0.386473000
31.9073107	0.100976688	0.168793941
31.93557477	0.138906267	0.583192034
31.939092	0.118255086	0.357568385
31.94044251	0.110325696	0.270936153
31.94119203	0.105924928	0.222855739
31.94254719	0.097968176	0.135924564
32.91055345	0.142990864	0.627818135
32.91772035	0.136554278	0.557495473
32.92077469	0.124799134	0.429065119
32.92335255	0.109663424	0.263700527
32.92799665	0.101702701	0.176725967
32.93942745	0.110401271	0.271761844
33.93173409	0.129964929	0.485503805
33.95154841	0.127131964	0.454552359
33.94408103	0.122674311	0.405850450
33.91471832	0.118955186	0.365217300
33.93043866	0.102973117	0.190605846
33.94096133	0.095818162	0.112434672
33.95676531	0.105300412	0.216032614
33.97532562	0.096324865	0.117970636
34.95000684	0.119374897	0.369802835
34.97575893	0.113218079	0.302536767
34.94600844	0.108253382	0.248295169
34.95842183	0.097150914	0.126995601
36.93307635	0.118093738	0.355805584
37.91101344	0.106471604	0.228828425
47.93921773	0.107768602	0.242998725
47.94181511	0.092518269	0.076381824
22.94937698	0.105887446	0.222446231
23.95366807	0.109264069	0.259337390
23.95385977	0.108138528	0.247040337
23.95269483	0.114978355	0.321768592
23.96865	0.121298701	0.390821279
24.99171275	0.114458874	0.316093023
24.95676473	0.119653680	0.372848668
25.96104107	0.123116883	0.410685753
27.91901497	0.127012987	0.453252481
27.91939836	0.124761905	0.428658375
29.96393128	0.120432900	0.381362005
29.93019244	0.118528139	0.360551615
30.92038635	0.104675325	0.209203251
34.9579739	0.098268398	0.139204627
32.9264617	0.126147186	0.443793207
31.9406326	0.114372294	0.315147097
34.01757723	0.119740260	0.373794594
33.94924427	0.120952381	0.387037573
