## Supplementary material for "The trajectory of cortical GABA levels across the lifespan: An individual participant data meta-analysis of edited MRS studies": Data & Analysis: Por_f_fs.csv

43.86664995	2.122595014	0.668814982
52.98407573	1.979167788	0.582103752
51.95119275	1.941450698	0.559301280
48.09284975	2.670401202	1.000000000
53.11510611	1.836851569	0.496064199
52.93732694	1.883567903	0.524307308
55.15328673	1.813428785	0.481903579
56.07567161	1.511565591	0.299407343
57.01482712	1.395793958	0.229415745
58.29051336	1.795685454	0.471176564
60.65405473	1.715381619	0.422627592
61.00623805	1.518787010	0.303773168
61.94539356	1.357446093	0.206231929
63.23673239	1.679010396	0.400638786
62.88454907	2.526866359	0.913223708
65.95733676	1.865646492	0.513472631
64.05849346	1.475378792	0.277530033
65.60027376	1.666611602	0.393142896
67.84165596	1.758776957	0.448862940
68.01213128	1.465129435	0.271333620
68.40208771	1.605461263	0.356173478
69.85658757	1.123273393	0.064659067
69.92821542	2.069744498	0.636863355
70.74997649	1.576181639	0.338472011
72.94508009	1.134700205	0.071567329
71.96101481	1.465558612	0.271593086
72.98047083	2.071960031	0.638202791
72.98047083	1.633256364	0.372977452
73.8479985	1.494996705	0.289390357
73.91962634	1.898348617	0.533243226
74.9761763	1.224400169	0.125796881
76.93410865	1.501888116	0.293556670
76.85448732	1.201720233	0.112085362
77.06137739	1.752781403	0.445238232
78.04272593	1.861924717	0.511222573
77.99144227	1.639077206	0.376496535
78.96758722	1.482599312	0.281895315
79.0307688	1.364737375	0.210639990
80.90561424	1.196789086	0.109104158
80.02413717	1.016322188	0.000000000
81.81227339	1.786403618	0.465565081
81.57374377	1.617703975	0.363575006
82.11733175	1.348905033	0.201068294
80.96924861	1.286680779	0.163449623
82.84160371	1.046223242	0.018077162
84.99985532	1.357740335	0.206409817
84.95470361	1.596751370	0.350907772
85.89136878	1.258441033	0.146376831
87.9189132	1.400434203	0.232221080
88.94611454	1.569954938	0.334707560
90.00266449	1.275051370	0.156418877
89.88527005	1.115946332	0.060229374
91.88097552	1.280114762	0.159480032
79.9771167	1.145255081	0.077948449
75.99542334	1.214272895	0.119674275
68.94736842	1.071826625	0.033556098
72.01372998	1.057800512	0.025076386
70.9610984	1.144178220	0.077297415
73.89016018	1.192910665	0.106759396
73.89016018	1.253694979	0.143507528
73.02059497	1.361623368	0.208757367
74.98855835	1.435940234	0.253686821
66.88787185	1.462224615	0.269577465
63.95881007	1.527217661	0.308870053
60.9382151	1.570651052	0.335128406
62.03661327	1.441131601	0.256825345
60.0228833	1.668780006	0.394453840
63.95881007	1.629178445	0.370512081
65.05720824	1.727109974	0.429718157
65.05720824	1.750639386	0.443943241
70	1.640350877	0.377266554
69.90846682	1.597222596	0.351192660
59.01601831	1.872800287	0.517797573
64.00457666	1.935056311	0.555435451
78.92448513	1.315946516	0.181142694
81.02974828	1.366720510	0.211838926
85.92677346	1.427024723	0.248296805
87.94050343	1.477807691	0.278998463
81.8993135	1.558792121	0.327958899
80.98398169	1.458881859	0.267556548
80.06864989	1.602108853	0.354146725
79.01601831	1.672800287	0.396884365
81.94508009	1.686238614	0.405008721
79.88558352	1.808009153	0.478627054
67.98627002	1.581724772	0.341823201
73.11212815	1.734163414	0.433982428
