## Supplementary material for "The trajectory of cortical GABA levels across the lifespan: An individual participant data meta-analysis of edited MRS studies": Data & Analysis: Puts_fr_fs.csv

12.80273973	2.570586782	0.539531783
10.38082192	2.639712213	0.560893978
11.54794521	2.773941615	0.602375595
11.74246575	2.800857244	0.610693473
9.093150685	2.854873549	0.627386416
10.80273973	3.305519503	0.766651903
10.72876712	3.139493011	0.715343864
11.76986301	2.188917698	0.42158258
11.22191781	2.934945493	0.65213147
10.77808219	2.349323344	0.47115358
8.863013699	2.367281452	0.476703268
12.36164384	2.821665456	0.617123945
10.29589041	2.675997944	0.572107548
12.77260274	2.477833677	0.510867803
10.83561644	2.684970004	0.574880231
11	2.710871849	0.582884814
12.52328767	2.539457761	0.529911818
10.35890411	4.05296559	0.997639095
8.394520548	2.100452587	0.394243742
9.22739726	1.879967641	0.326106121
10.71232877	3.164948535	0.723210518
10.4	1.801770329	0.301940394
10	2.752401585	0.595718967
12	1.696952928	0.269548122
9.131506849	2.645313103	0.56262485
9.131506849	2.689011526	0.576129203
11.03287671	3.319756174	0.771051536
9.4	2.648704888	0.563673031
9.635616438	2.46427678	0.506678244
10.50136986	3.500352441	0.82686215
11.11232877	3.085992958	0.698810461
11.11232877	2.984329207	0.667392778
9.819178082	2.417108327	0.492101529
9.997260274	3.585256893	0.853100618
9.780821918	2.311508063	0.459467325
10.94794521	3.020658331	0.678619758
11.28493151	3.026738338	0.680498695
9.926027397	2.46936093	0.508249426
12.75616438	2.497526941	0.516953716
8.126027397	2.464758554	0.506827129
9	2.887485224	0.637464573
8.224657534	2.32241811	0.462838914
8.471232877	2.842780137	0.623649125
10.87123288	3.377214803	0.788808278
10.06849315	2.788786666	0.606963239
9.295890411	2.858306345	0.628447271
11.21643836	3.563144826	0.84626721
10.43287671	3.173718062	0.725920611
11.0739726	2.937475718	0.652913398
9.808219178	3.180881821	0.728134465
10	3.783624604	0.914403235
8.512328767	2.506658367	0.519775649
9.361643836	2.599968155	0.548611663
11.02465753	2.827128271	0.618812147
8.821917808	3.074246799	0.695180484
8.64109589	3.29752524	0.764181394
11.99178082	2.935012092	0.652152051
12.65753425	3.21440014	0.738492807
8.969863014	1.043118667	0.067490285
9.180821918	1.379046554	0.171303845
11.73972603	4.060605188	1
9.61369863	3.379494457	0.789512772
12.66575342	2.706372464	0.581494345
10.26849315	1.595139747	0.23808426
8.810958904	3.731413576	0.898268186
10.01369863	0.824728422	0
9.136986301	1.006201174	0.056081478
10.13424658	2.517456291	0.523112588
10.37260274	3.55342418	0.843263188
10.40547945	2.562437862	0.537013479
10.05479452	2.901780628	0.641882357
9.210958904	2.833668244	0.620833229
9.632876712	2.856651662	0.627935916
9.156164384	2.441974064	0.499785919
9.336986301	3.010799953	0.675573172
9.575342466	2.146898823	0.408597266
10.37260274	3.716541301	0.893672129
9.098630137	2.458547394	0.504907662
11.52876712	3.489260285	0.823434282
10.59178082	3.07022897	0.693938833
9.208219178	3.208868769	0.736783419
12.42739726	3.674839279	0.880784734
11.82191781	3.720365735	0.894854014
9.169863014	2.632463599	0.5586539
11.65753425	3.433541961	0.806215356
10.32328767	3.127928205	0.711769931
8.060273973	2.278724511	0.449336051
10.61643836	3.036986408	0.68366571
10.58630137	2.86675065	0.631056859
8.668493151	2.482516256	0.512314885
9.035616438	1.944621674	0.346086496
9.663013699	2.601555464	0.549102197
9.912328767	2.971360063	0.663384855
12.96712329	2.218917832	0.430853679
11.30958904	3.646406619	0.87199804
10.44657534	3.087480649	0.69927021
10.76438356	3.264514598	0.753979942
9.347945205	2.417346431	0.492175112
10.70136986	2.565948848	0.538098498
10.31506849	3.256040257	0.751361072
9.279452055	3.191723015	0.731484776
