## Supplementary material for "The trajectory of cortical GABA levels across the lifespan: An individual participant data meta-analysis of edited MRS studies": Data & Analysis: Row_f_fs.csv

18.0414766	0.955085191	0.427876497
18.83241631	1.233000997	0.748754823
19.02893211	1.056477216	0.544942538
20.03862859	1.009503556	0.490707302
19.91185816	0.848044733	0.304288841
19.98402424	0.956070642	0.429014287
20.01350595	1.132427959	0.632634375
20.78699887	0.870266196	0.329945481
20.77452458	0.719966738	0.156411492
20.85814852	0.689459527	0.121188224
20.90736482	1.124513802	0.623496782
23.72192198	0.702679423	0.136451761
24.01125665	1.032935439	0.517761479
23.89994558	0.986735958	0.464420101
23.97703887	0.948301017	0.420043569
23.666699	0.798554867	0.247148423
25.02446338	1.007815888	0.488758741
25.19224222	0.903389550	0.368189317
25.83336896	0.663255741	0.090933640
25.89757666	1.450606862	1.000000000
25.95265412	0.926446208	0.394810263
27.00525938	1.088237977	0.581613140
26.95121699	1.182085464	0.689968347
26.9160331	0.938245655	0.408433766
27.64785808	0.889134819	0.351730972
27.64785808	0.822749891	0.275083713
27.96465248	1.090914113	0.584702975
28.27415346	1.016241075	0.498486363
28.82962352	1.114166110	0.611549458
29.12744649	1.011841417	0.493406569
30.6696854	0.949372170	0.421280310
31.07175659	1.051279786	0.538941647
31.02683124	0.947669348	0.419314252
32.31324234	0.970909841	0.446147452
34.47436015	1.071082477	0.561805601
34.74772179	0.924643226	0.392728562
35.07993649	0.893018719	0.356215277
36.02555647	1.211375810	0.723786636
37.9391469	0.819323094	0.271127174
38.36909407	0.822292985	0.274556175
38.21358126	0.812088744	0.262774478
42.90437612	0.765805826	0.209336765
43.19644732	1.132852648	0.633124715
42.96062546	1.102463291	0.598037521
42.98040518	0.878038729	0.338919557
44.18675664	0.598577933	0.016257403
44.89004916	0.620675034	0.041770456
44.83327088	1.022741017	0.505991119
45.61298892	0.799904575	0.248706780
45.97397535	0.900352045	0.364682249
47.06088364	1.035194045	0.520369239
47.99224112	0.875971016	0.336532199
47.61313141	0.996975220	0.476242233
48.03223311	0.774881481	0.219815409
48.91822472	1.039103373	0.524882903
50.08616022	0.905796845	0.370968751
49.87399265	0.722484338	0.159318283
50.48152589	0.875455650	0.335937164
50.80325792	1.081394827	0.573712120
51.83305943	0.830660642	0.284217374
52.24975573	0.835219626	0.289481123
52.24022676	0.823765238	0.276256021
53.05556064	0.763786131	0.207004848
53.96358381	0.747608424	0.188326258
54.86913377	1.022880816	0.506152530
54.86717352	0.852584604	0.309530523
55.02116169	0.737501326	0.176656721
55.52734064	0.891997549	0.355036246
55.85638468	0.702911210	0.136719379
55.84071185	0.674587278	0.104016900
55.90087631	0.971950111	0.447348536
55.94890232	1.246672227	0.764539465
56.1676875	0.928875127	0.397614665
56.9983512	0.584497240	0.000000000
56.99570242	1.085409569	0.578347494
58.53223481	1.081262973	0.573559882
60.93446002	0.909189797	0.374886214
61.58893217	0.975840384	0.451840199
56.99093157	0.603529412	0.021974322
24.09727947	0.811058824	0.261585345
24.98763397	0.979058824	0.455556172
20.04122012	0.992235294	0.470769570
