## Supplementary material for "The trajectory of cortical GABA levels across the lifespan: An individual participant data meta-analysis of edited MRS studies": Data & Analysis: Simm_p_fs.csv

17.91466877	0.090892057	0.573270193
18.93649038	0.096973301	0.649280289
19.9293126	0.087471989	0.53052241
19.89384828	0.117803493	0.909639008
19.9109549	0.094311768	0.616013514
20.83369142	0.110211716	0.814748604
20.93262868	0.103097608	0.725828634
21.83915346	0.098312512	0.666019226
20.9117928	0.083802767	0.484660426
21.94285149	0.125032891	1
22.03766672	0.092350444	0.591498722
23.02093585	0.08921184	0.552268987
58.86236146	0.087279843	0.528120757
60.89995892	0.109143521	0.801397125
63.88883696	0.10874048	0.796359474
67.09207676	0.072955032	0.349073466
67.82817531	0.087123165	0.526162423
71.04978319	0.071998896	0.337122624
73.06737205	0.075306291	0.378462095
75.00317055	0.10795583	0.786552052
78.19525219	0.086487006	0.518211006
79.06657711	0.090951259	0.574010165
80.44010063	0.082091874	0.463275797
82.94664515	0.101410019	0.704735285
82.95049908	0.096465187	0.64292932
83.8753769	0.108074859	0.788039808
85.01346447	0.085780228	0.509376915
85.10225431	0.091685895	0.583192456
87.6316607	0.081670832	0.45801315
79.99988999	0.090709643	0.570990181
84.93219858	0.062249449	0.21526328
87.01488925	0.045027151	0
22.41667015	0.083579644	0.481871588
18.94111849	0.08792965	0.536242762
21.00365465	0.096566839	0.644199879
19.91962402	0.092445898	0.592691812
19.94998779	0.098487282	0.668203694
19.97137444	0.116046865	0.887682734
